# Sex-biased gene expression and gene-regulatory networks of sex-biased adverse event drug targets and drug metabolism genes

**DOI:** 10.1101/2023.05.23.541950

**Authors:** Jennifer L. Fisher, Amanda D. Clark, Emma F. Jones, Brittany N. Lasseigne

## Abstract

**Background:** Previous pharmacovigilance studies and a retroactive review of cancer clinical trial studies identified that women were more likely to experience drug adverse events (i.e., any unintended effects of medication), and men were more likely to experience adverse events that resulted in hospitalization or death. These sex-biased adverse events (SBAEs) are due to many factors not entirely understood, including differences in body mass, hormones, pharmacokinetics, and liver drug metabolism enzymes and transporters.

**Methods:** We first identified drugs associated with SBAEs from the FDA Adverse Event Reporting System (FAERS) database. Next, we evaluated sex-specific gene expression of the known drug targets and metabolism enzymes for those SBAE-associated drugs. We also constructed sex-specific tissue gene-regulatory networks to determine if these known drug targets and metabolism enzymes from the SBAE-associated drugs had sex-specific gene-regulatory network properties and predicted regulatory relationships.

**Results:** We identified liver-specific gene-regulatory differences for drug metabolism genes between males and females, which could explain observed sex differences in pharmacokinetics and pharmacodynamics. In addition, we found that ∼85% of SBAE-associated drug targets had sex-biased gene expression or were core genes of sex- and tissue-specific network communities, significantly higher than randomly selected drug targets. Lastly, we provide the sex-biased drug-adverse event pairs, drug targets, and drug metabolism enzymes as a resource for the research community.

**Conclusions:** Overall, we provide evidence that many SBAEs are associated with drug targets and drug metabolism genes that are differentially expressed and regulated between males and females. These SBAE-associated drug metabolism enzymes and drug targets may be useful for future studies seeking to explain or predict SBAEs.
