## Supplementary material for "Sex-biased gene expression and gene-regulatory networks of sex-biased adverse event drug targets and drug metabolism genes": Supp File 2

	gtex.sex	gtex.smtsd	Freq
1	M	Adipose - Subcutaneous	475
2	F	Adipose - Subcutaneous	249
3	M	Adipose - Visceral (Omentum)	383
4	F	Adipose - Visceral (Omentum)	179
5	M	Adrenal Gland	168
6	F	Adrenal Gland	106
7	M	Artery - Aorta	292
8	F	Artery - Aorta	160
9	M	Artery - Coronary	152
10	F	Artery - Coronary	100
11	M	Artery - Tibial	466
12	F	Artery - Tibial	220
13	M	Bladder	14
14	F	Bladder	7
15	M	Brain - Amygdala	115
16	F	Brain - Amygdala	47
17	M	Brain - Anterior cingulate cortex (BA24)	145
18	F	Brain - Anterior cingulate cortex (BA24)	56
19	M	Brain - Caudate (basal ganglia)	197
20	F	Brain - Caudate (basal ganglia)	76
21	M	Brain - Cerebellar Hemisphere	177
22	F	Brain - Cerebellar Hemisphere	69
23	M	Brain - Cerebellum	195
24	F	Brain - Cerebellum	84
25	M	Brain - Cortex	199
26	F	Brain - Cortex	83
27	M	Brain - Frontal Cortex (BA9)	158
28	F	Brain - Frontal Cortex (BA9)	63
29	M	Brain - Hippocampus	156
30	F	Brain - Hippocampus	64
31	M	Brain - Hypothalamus	161
32	F	Brain - Hypothalamus	60
33	M	Brain - Nucleus accumbens (basal ganglia)	192
34	F	Brain - Nucleus accumbens (basal ganglia)	70
35	M	Brain - Putamen (basal ganglia)	167
36	F	Brain - Putamen (basal ganglia)	54
37	M	Brain - Spinal cord (cervical c-1)	107
38	F	Brain - Spinal cord (cervical c-1)	64
39	M	Brain - Substantia nigra	111
40	F	Brain - Substantia nigra	43
41	M	Breast - Mammary Tissue	302
42	F	Breast - Mammary Tissue	179
43	M	Cells - Cultured fibroblasts	338
44	F	Cells - Cultured fibroblasts	181
45	M	Cells - EBV-transformed lymphocytes	119
46	F	Cells - EBV-transformed lymphocytes	70
47	M	Colon - Sigmoid	251
48	F	Colon - Sigmoid	138
49	M	Colon - Transverse	277
50	F	Colon - Transverse	155
51	M	Esophagus - Gastroesophageal Junction	267
52	F	Esophagus - Gastroesophageal Junction	132
53	M	Esophagus - Mucosa	407
54	F	Esophagus - Mucosa	217
55	M	Esophagus - Muscularis	359
56	F	Esophagus - Muscularis	194
57	M	Heart - Atrial Appendage	306
58	F	Heart - Atrial Appendage	143
59	M	Heart - Left Ventricle	335
60	F	Heart - Left Ventricle	153
61	M	Kidney - Cortex	73
62	F	Kidney - Cortex	21
63	M	Liver	176
64	F	Liver	75
65	M	Lung	434
66	F	Lung	206
67	M	Minor Salivary Gland	127
68	F	Minor Salivary Gland	51
69	M	Muscle - Skeletal	584
70	F	Muscle - Skeletal	291
71	M	Nerve - Tibial	444
72	F	Nerve - Tibial	214
73	M	Pancreas	223
74	F	Pancreas	132
75	M	Pituitary	217
76	F	Pituitary	84
77	M	Skin - Not Sun Exposed (Suprapubic)	432
78	F	Skin - Not Sun Exposed (Suprapubic)	205
79	M	Skin - Sun Exposed (Lower leg)	509
80	F	Skin - Sun Exposed (Lower leg)	266
81	M	Small Intestine - Terminal Ileum	123
82	F	Small Intestine - Terminal Ileum	70
83	M	Spleen	161
84	F	Spleen	93
85	M	Stomach	240
86	F	Stomach	144
87	M	Thyroid	463
88	F	Thyroid	237
89	M	Whole Blood	549
90	F	Whole Blood	291
