## Supplementary material for "Sex-biased gene expression and gene-regulatory networks of sex-biased adverse event drug targets and drug metabolism genes": Supp File 6

### Sheet: drug_info_sbae_drugs
	drug_ids	targets	enzyme	transporter	carrier
DB00005	DB00005	TNF;TNFRSF1B;FCGR1A;FCGR3A;FCGR2A;FCGR2B;FCGR2C;LTA;FCGR3B;C1S;C1R;C1QA;C1QB;C1QC
DB00254	DB00254	NA;PADI4;B2M	CYP3A4	SLC22A6;ABCB5
DB06403	DB06403	EDNRA;EDNRB	CYP3A4;CYP2C19;UGT1A9;UGT2B7;UGT1A3;CYP3A5	ABCB1;SLCO1B1;SLCO1B3
DB00999	DB00999	SLC12A3;CA1;CA2;KCNMA1		SLC22A6;SLC22A8;SLC22A11;ABCC4	ALB
DB00559	DB00559	EDNRA;EDNRB	CYP3A4;CYP2C9	ABCB11
DB00563	DB00563	DHFR	DHFR;AOX1;MTHFR;PGD;FPGS;TYMS;ATIC;GGH;CYP3A4	ABCC3;ABCC4;ABCC1;SLC22A6;ABCC10;SLC22A8;ABCC2;ABCB1;SLCO1A2;SLC16A1;ABCC11;SLCO1B3;SLC22A11;SLCO1C1;SLCO3A1;ABCG2;SLC22A7;SLC46A1;SLCO1B1;SLCO4C1;SLC19A1;FOLR1;FOLR2;SLC15A1;SLC36A1	ALB
DB00758	DB00758	P2RY12	CYP3A4;CYP2B6;CYP3A5;CYP2C19;CYP2C9;CYP1A2;CYP2C8;CES1	ABCB1;SLC22A1;SLC22A2
DB05676	DB05676	PDE4D;PDE4A;PDE4B;TNF;IL2;IFNG;NOS3	CYP3A4;CYP2A6;CYP1A2	ABCB1
DB00182	DB00182	SLC18A2;SLC6A3;CARTPT;TAAR1;SLC6A2;ADRA1A;ADRA1B;ADRA1D;ADRA2A;ADRA2B;ADRA2C;ADRB1;ADRB2;ADRB3;DRD2;MAOB;SLC6A4;MAOA;NA	CYP2D6;CYP2A6	SLC22A3;SLC22A5
DB09072	DB09072	NA	ALDH5A1;ADHFE1
DB00335	DB00335	ADRB1;ADRB2	CYP2D6	ABCB11	ALB
DB06643	DB06643	TNFSF11
DB00126	DB00126	LCT;NA;PLOD2;PHYH;PLOD3;BBOX1;DBH;PAM;P4HA1;P3H1;OGFOD2;ALKBH2;P3H2;P3H3;OGFOD1;EGLN2;ALKBH3;KDM5D;EGLN1;SLC23A1;PLOD1;EGLN3;TMLHE;P4HTM	TXNRD1	SLC23A1;SLC23A2;SLC2A1;SLC2A3;SLC2A4	ALB
DB00153	DB00153	VDR	CYP24A1;CYP27B1;CYP27A1;CYP2R1;RPE;CYP11A1		GC
DB00193	DB00193	OPRM1;SLC6A2;SLC6A4;HTR2C;OPRK1;OPRD1;GRIN3A;NA;CHRM3;CHRM1	CYP2D6;CYP3A4;CYP2B6;UGT1A1
DB00586	DB00586	PTGS2;PTGS1;ALOX5;SCN4A;ASIC1;KCNQ2;KCNQ3;PLA2G2A	CYP2C9;CYP2C19;CYP1A2;CYP2C8;UGT2B7;CYP3A4;CYP2B6;CYP2C18;CYP2E1;UGT1A3;UGT1A9;UGT2B4;ALOX5;PLA2G2A	SLC22A6;ABCC4;ABCC1;SLC22A8;SLC22A11;SLCO1C1;SLCO1B1;ABCB11;SCN4A;ASIC1;KCNQ2;KCNQ3;ABCB1	TTR;ALB
DB00115	DB00115	MTR;MMUT;MTRR;MMAA;MMACHC;MTHFR	MMAB;NA	AMN;TCN1;TCN2;CBLIF;CUBN;LRP2;ABCC1
DB00158	DB00158	FOLR2;FOLR3;FOLR1	GGH;MTHFR;DHFR	ABCC11;ABCC3;SLC22A6;ABCC4;ABCG2;SLC46A1;SLC25A32
DB00169	DB00169	VDR	CYP2R1;CYP27A1;CYP2J2;CYP3A4;CYP11A1;CYP1A1;CYP2C8		GC
DB00635	DB00635	NR3C1;HSD11B1	CYP3A4;CYP2C19;CYP3A5;CYP3A4;CYP3A43;CYP3A5;CYP3A7;CYP3A7-CYP3A51P;CYP2A6;CYP1B1;CYP2B6;CYP2C8;CYP2C9;HSD11B1	ABCB1;SLCO1A2	ALB;SERPINA6
DB00715	DB00715	SLC6A4;SLC6A2;HTR2A;CHRM1;CHRM2;CHRM3;CHRM4;CHRM5	CYP2D6;CYP2C9;CYP2B6;CYP1A2;CYP3A4;CYP2C19	ABCB1
DB01175	DB01175	SLC6A4;SLC6A3;SLC6A2;ADRA1A;CHRM1;HRH1	CYP3A4;CYP2D6;CYP2C19;MAOA;MAOB	ABCB1
DB01224	DB01224	HTR2A;DRD2;HTR1A;HTR1B;HTR1D;HTR1E;HTR2C;HTR3A;HTR6;HTR7;DRD1;DRD5;DRD3;DRD4;HRH1;ADRA1A;ADRA1B;ADRA1D;ADRA2A;ADRA2B;ADRA2C;CHRM1;CHRM2;CHRM3;CHRM4;CHRM5	CYP3A5;CYP3A4;CYP2C19;CYP2D6;CYP3A7;CYP3A7-CYP3A51P	ABCB1
DB00916	DB00916	NA;CYP51A1	CYP2C9;CYP3A4;CYP2C8;UGT1A1;CYP2A6;CYP3A5;CYP3A7;CYP3A7-CYP3A51P	ABCB1
DB01075	DB01075	HRH1;CHRM2	CYP2D6;CYP2C9;CYP2C19;PTGS1	SLC22A2;SLC22A5
DB01268	DB01268	PDGFRB;FLT1;KIT;KDR;FLT4;FLT3;CSF1R;PDGFRA	CYP3A5;CYP3A7;CYP3A7-CYP3A51P;CYP3A4	ABCC4;ABCB1;ABCC2;ABCG2
DB00448	DB00448	ATP4A;MAPT	CYP1A1;CYP1B1;CYP2C8;CYP2C9;CYP2C18;CYP2D6;CYP3A4;CYP2C19	ABCG2;ABCB1;SLC22A8;SLC22A1;SLC22A2;SLC22A3
DB00451	DB00451	THRA;THRB	CYP2C8;UGT1A1;ABCB1	SLCO1C1;SLC16A2;ABCB1;SLCO1A2;SLCO1B1;SLCO1B3;SLCO4A1;SLC7A5;SLCO2B1	TTR;SERPINA7;ALB
DB00399	DB00399	FDPS;GGPS1		ABCC1
DB01229	DB01229	TUBB1;BCL2;NR1I2;MAP4;MAP2;MAPT	CYP3A4;CYP3A5;CYP3A7;CYP3A7-CYP3A51P;CYP19A1;CYP1B1;CYP2C8	ABCB11;ABCB1;ABCC1;ABCC10;SLCO1B3;ABCC2
DB01234	DB01234	NR3C1;NR0B1;ANXA1;NOS2;NR1I2	HSD11B2;CYP3A4;HSD11B1;CYP3A5;CYP3A7;CYP3A7-CYP3A51P;CYP17A1;CYP1A1;CYP2A6;CYP2B6;CYP2C19;CYP2C8;CYP2E1;CYP3A43;CYP4A11;CYP11B1	ABCB1;SLC22A8;ABCB11;ABCC2;ABCG2;SLCO1A2	ALB
DB01590	DB01590	MTOR	CYP3A4;CYP2D6	SLCO1B1;SLCO1B3;SLCO1A2;ABCB1
DB00531	DB00531	NR1I2	CYP2C9;CYP3A4;CYP2B6;CYP2C19;CYP2A6;CYP2C18;CYP3A5;CYP2C8
DB00316	DB00316	PTGS2;PTGS1;FAAH;TRPV1;GSTP1	CYP2E1;CYP1A2;CYP3A4;CYP2D6;CYP2A6;UGT1A6;UGT1A1;UGT1A9;UGT2B15;SULT1A1;SULT1A3;SULT1A4;NAT2;FAAH;GSTP1;GSTM1	ABCB1	ALB
DB00177	DB00177	AGTR1	CYP2C9	SLCO1B3;SLCO1B1;ABCC2
DB00788	DB00788	PTGS1;NA;PTGS2	CYP2C9;CYP1A2;CYP2C8;UGT2B7;UGT1A3;UGT1A6;UGT1A7;UGT1A8;UGT1A9;UGT1A10	SLCO1A2;SLC22A6;ABCB11;ABCB1;SLC22A8	ALB
DB08895	DB08895	JAK1;JAK2;JAK3;TYK2	CYP3A4;CYP2C19		ALB
DB00367	DB00367	PGR;SRD5A1;ESR1;AR;SHBG	CYP3A4;CYP3A5
DB00811	DB00811	IMPDH1;IMPDH2;NA;NT5C2;ENPP1	ADK;NT5C2	SLC29A1;SLC28A3
DB08899	DB08899	AR	CYP2C8;CYP3A4;CYP2C9;CYP2C19;CYP2B6;CYP3A5	ABCB1	ALB;SERPINA7
DB01060	DB01060	NA	CYP2C8;NA	SLC15A1;SLC15A2;SLC22A6	ALB
DB01050	DB01050	PTGS2;PTGS1;BCL2;THBD;FABP2;PPARG;CFTR;PPARA;GP1BA;S100A7	CYP2C9;CYP2C8;CYP2C19;UGT1A3;UGT1A9;UGT2B4;UGT2B7;NA;CYP3A4	SLCO2B1;ABCB1;ABCC4;ABCC1;SLCO1A2;SLC22A6;SLC22A8;SLC22A11	ALB
DB00295	DB00295	OPRM1;OPRK1;OPRD1;LY96	CYP2C8;CYP3A4;UGT2B7;UGT1A1;UGT1A8;UGT2B15;UGT2B4;UGT1A3	ABCB1	ALB
DB00537	DB00537	NA;TOP2A;KCNH2	CYP1A2;CYP3A4;CYP3A5;CYP3A7;CYP3A7-CYP3A51P	ABCB1;SLC47A1;SLC47A2	ALB
DB00318	DB00318	OPRM1;OPRK1;OPRD1	CYP2D6;CYP3A4;UGT2B7;UGT2B4	SLC22A1
DB00497	DB00497	OPRM1;OPRK1;OPRD1;ORM1;ORM2	CYP2D6;CYP3A4;CYP3A5		ALB;ORM1;ORM2
DB01142	DB01142	HRH1;HRH2;SLC6A2;SLC6A4;HTR2A;HTR2B;HTR2C;CHRM1;CHRM2;CHRM3;CHRM4;CHRM5;ADRA1A;ADRA1B;ADRA1D;HTR1A;ADRA2A;ADRA2B;ADRA2C;DRD2;HTR6;HRH4;KCNH2	CYP2D6;CYP2C19;CYP2C9;CYP1A2;CYP3A4	ABCB1	ALB;ORM1
DB08908	DB08908	KEAP1;RELA
DB09153	DB09153	NA
DB00641	DB00641	HMGCR;ITGB2;ITGAL	CYP3A4;CYP3A5;CYP2C8;CYP2C9;CYP2D6;CYP2B6;UGT1A1;UGT1A3;UGT2B7;CYP2C19	ABCB1;SLCO1A2;SLCO1B1;ABCC2;ABCB11;SLCO2B1;SLCO1B3
DB00422	DB00422	SLC6A3;SLC6A2;SLC6A4
DB00472	DB00472	SLC6A4;KCNH2;HTR2C;CKS1B;CHRNA2;CHRNA3;CHRNB4	CYP2C19;CYP2D6;CYP2C9;NA;CYP1A2;CYP3A4;CYP2B6;CYP3A5	ABCB1	ALB;ORM1
DB00682	DB00682	VKORC1;NR1I2	CYP2C9;CYP1A2;CYP2C19;CYP3A4;CYP2C8;CYP2C18		ALB;ORM1
DB00950	DB00950	HRH1		ABCB1;SLCO1B1;SLCO1B3;SLCO2B1;SLCO1A2;ABCC2;ABCC3;SLC22A8	ALB;ORM1;ORM2
DB00736	DB00736	ATP4A	CYP2C19;CYP3A4	ABCB1;SLC22A8
DB00203	DB00203	PDE5A;PDE6G;PDE6H	CYP3A4;CYP3A5;CYP3A7;CYP3A7-CYP3A51P;CYP2C9;CYP2C19;CYP2D6;CYP2E1	ABCC4;ABCC5;ABCC10;SLCO1B1;ABCB1
DB00381	DB00381	CACNA1C;CACNA2D1;CACNB2;CACNA1D;CACNA1S;CACNA1B;CACNA2D3;NA;CA1;SMPD1	CYP3A4;CYP1A1;CYP2B6;CYP3A5;CYP2C8;CYP2D6	ABCB1
DB06700	DB06700	SLC6A4;SLC6A2	CYP3A4;CYP2D6
DB00199	DB00199	MLNR;KCNH2;ALB	CYP3A4;CYP3A7;CYP3A7-CYP3A51P;CYP3A5	SLCO1B3;ABCB11;ABCB1;SLCO1B1;ABCC2;SLCO1A2
DB00454	DB00454	OPRK1;GRIN1;GRIN2B;GRIN2A;GRIN2C;GRIN2D;CHRM1;CHRM2;CHRM3;CHRM4;CHRM5;OPRM1;SLC6A3;SLC6A2;SLC6A4;CES1	CYP3A4;CYP2C19;CYP2B6;CYP2D6;CYP1A2	ABCB1	ALB;ORM1
DB00813	DB00813	OPRM1;OPRD1;OPRK1;ABCB1	CYP3A4;CYP3A7;CYP3A7-CYP3A51P	ABCB1	ALB;ORM1;ORM2
DB01211	DB01211	NA;KCNH2;SLCO1B1;SLCO1B3	CYP3A4;CYP3A5	SLC22A7;ABCB1;ABCB11;SLCO1B1;SLCO1B3
DB00722	DB00722	ACE		SLC15A1;SLC15A2
DB00654	DB00654	PTGFR		SLCO2A1;SLC22A6;SLC22A8
DB00016	DB00016	EPOR
DB00186	DB00186	GABRA1;GABRA2;GABRA3;GABRA4;GABRA5;GABRA6;GABRB1;GABRB2;GABRB3;GABRD;GABRE;GABRG1;GABRG2;GABRG3;GABRP;GABRQ;TSPO	UGT2B15;CYP3A4
DB00338	DB00338	ATP4A;AHR	CYP1A1;CYP1A2;CYP1B1;CYP2C8;CYP2C9;CYP2C18;CYP2D6;CYP3A4;CYP2C19	ABCG2;ABCC3;ABCB1
DB01611	DB01611	TLR7;TLR9	CYP3A4;CYP2D6;CYP2C8	ABCB1;SLCO1A2	ALB;ORM1;ORM2
DB00404	DB00404	GABRA1;GABRA2;GABRA3;GABRA4;GABRA5;GABRA6;GABRB1;GABRB2;GABRB3;GABRD;GABRE;GABRG1;GABRG2;GABRG3;GABRP;GABRQ	CYP3A7;CYP3A7-CYP3A51P;CYP3A4;CYP2C9;CYP3A5		ALB;ORM1;ORM2
DB00207	DB00207	NA;PADI4	CYP3A4	ABCB1;ABCC2
DB00973	DB00973	SOAT1;NPC1L1;ANPEP	UGT1A1;UGT1A3;UGT2B15;UGT2B7;CYP3A4;CYP2C8	ABCB1;ABCC2;ABCC3;SLCO1B1;ABCG2;ABCB11
DB01216	DB01216	SRD5A2;SRD5A1;AKR1D1	CYP3A5;CYP3A7;CYP3A7-CYP3A51P;CYP3A4
DB00087	DB00087	CD52;FCGR3B;C1R;C1QA;C1QB;C1QC;FCGR3A;FCGR1A;FCGR2A;FCGR2B;FCGR2C
DB00983	DB00983	ADRB2;ADRB1;ADRB3	CYP2D6;CYP2C19;CYP2C9;CYP2A6;UGT1A8;UGT1A9;UGT2B7;UGT2B15	SLC22A1;SLC22A3;SLC22A4;SLC22A5	ALB
DB00051	DB00051	TNF
DB00091	DB00091	CAMLG;PPP3R2;PPIA;PPIF	CYP3A5;CYP3A4;CYP2C19;CYP2D6	ABCB1;ABCB11;SLC10A2;SLC10A1;SLC22A6;ABCC10;ABCC2;ABCG2;SLCO1B1;SLCO1B3
DB01076	DB01076	HMGCR;DPP4;AHR	CYP3A4;CYP3A5;CYP3A7;CYP3A7-CYP3A51P;CYP2C8;CYP2D6;CYP2C9;CYP2C19;CYP2B6;UGT1A1;UGT1A3	ABCB1;SLCO1A2;SLCO1B1;ABCC4;ABCC5;ABCC1;SLCO2B1;SLCO1B3;ABCC2;ABCB11	ALB
DB01373	DB01373	CACNA1C;ATP2C1;TNNC2;TNNC1;SPTBN1;S100B;CAST;COMP;CALM1;CALM2;CALM3;AOC1;S100A13;ALPP;S100A8;S100A9;S100A2;CP;BMP4;MGP;PCDH19;PDCD6
DB00555	DB00555	CACNA1E;SCN2A;ADORA1;ADORA2A;ADRA1A;ADRA2A;ADRB1;DRD1;DRD5;DRD2;GABRA1;GABRA2;GABRA3;GABRA4;GABRA5;GABRA6;GABRB1;GABRB2;GABRB3;GABRD;GABRE;GABRG1;GABRG2;GABRG3;GABRP;GABRQ;HRH1;OPRK1;CHRM1;CHRM2;CHRM3;CHRM4;CHRM5;HTR2A;HTR3A	UGT1A1;UGT1A10;UGT1A3;UGT1A4;UGT1A6;UGT1A7;UGT1A8;UGT1A9;UGT2B15;UGT2B4;UGT2B7;DHFR	ABCB1;SLC22A2;SLC22A1	ALB
DB00515	DB00515	MPG;A2M;TF;ATOX1	MPO;XDH;CYP4A11;PTGS2;NA;CYP2C9;CYP2B6;BCHE;GSTT1;MT1A;MT2A;SOD1;GSTP1;NQO1;GSTM1	ABCC3;ABCC5;ABCC2;SLC22A2;SLC31A1;SLC31A2;ABCC6;ATP7B;ATP7A;ABCG2	ALB
DB00668	DB00668	ADRA1A;ADRA1B;ADRB1;ADRB2;ADRA2A;ADRA2B;ADRA1D;TNF	CYP2C9;CYP3A4;COMT;MAOA;MAOB	SLC22A2;SLC22A1
DB00843	DB00843	ACHE;HTR2A	CYP2D6;CYP3A4;CYP2C9	ABCG2
DB00268	DB00268	DRD3;DRD2;DRD4;HTR1A;HTR1D;HTR2B;DRD1;DRD5;HTR1B;HTR2A;HTR2C;ADRA2A;ADRA2B;ADRA2C	CYP1A2
DB01592	DB01592	TFRC;EGLN1;HDAC8;AHSP;HBA1;HBA2;FXN;FTH1;FEN1;NEIL1;NEIL2;POLB;CP;TF
DB01285	DB01285	MC2R;CRH	HSD3B2;CYP27B1;CYP24A1;CYP3A4
DB00820	DB00820	PDE5A;PDE11A	CYP3A4;CYP3A5
DB01115	DB01115	CACNA1C;CACNA2D1;CACNB2;CACNA1D;CACNA1S;CALM1;CALM2;CALM3;KCNA1;CACNA1H;NR1I2	CYP3A4;CYP2D6;CYP1A2;CYP2A6;CYP2C8;CYP1A1;CYP2B6;CYP2E1;CYP2C9;CYP3A5	ABCC3;ABCB1;ABCC2;SLCO1B1;ABCB11	ALB;ORM1;ORM2
DB01104	DB01104	SLC6A4;SLC6A3;PGRMC1;SIGMAR1	CYP3A4;CYP2D6;CYP2C19;CYP2C9;CYP2B6;MAOB;MAOA;NA;CYP2E1	ABCB1	ALB
DB00333	DB00333	OPRM1;GRIN3A;CHRNA10;OPRD1;HTR3A;LY96;ORM2	CYP3A4;CYP2C19;CYP3A7;CYP3A7-CYP3A51P;CYP2D6;CYP2B6;CYP2C8;CYP19A1;CYP1A2;CYP2C18;CYP2C9	ABCB1	ORM1;ALB
DB00997	DB00997	TOP2A;NOLC1	CYP3A4;CYP2D6;CYP2B6;CYP1B1;CBR1;CBR3;AKR1A1;AKR1C3;NQO1;XDH;NOS1;NOS2;NOS3;NDUFS2;NDUFS3;NDUFS7;POR	ABCB1;ABCC1;ABCC3;ABCC6;ABCG2;SLC22A16;ABCC10;ABCB8;ABCB11;RALBP1;ABCC2	ALB
DB09068	DB09068	SLC6A4;HTR3A;HTR7;HTR1B;HTR1A;ADRB1	CYP2D6;CYP3A4;CYP3A5;CYP2C19;CYP2C9;CYP2A6;CYP2C8;CYP2B6
DB00773	DB00773	TOP2A;TOP2B	CYP3A4;CYP1A2;CYP2E1;CYP3A5;UGT1A1;GSTT1;GSTP1;PTGS2;PTGS1	ABCC3;ABCC6;ABCB1;ABCC1;ABCC10;ABCC2;ABCG2
DB00222	DB00222	KCNJ11;KCNJ1;ABCC8	CYP2C9	ABCB11
DB00695	DB00695	SLC12A1;CA2	PGD;UGT1A1	SLC22A6;SLC22A5;SLC22A8;ABCC2;SLCO2A1;SLC22A11	ALB;SERPINA7
DB00921	DB00921	OPRM1;OPRK1;OPRD1;OPRL1	CYP3A4;CYP3A5;CYP2C9;CYP2C8;CYP3A7;CYP3A7-CYP3A51P;CYP2D6;CYP2C18;CYP2C19	ABCB1;ABCG2
DB00924	DB00924	HTR2A	CYP3A4;CYP1A2;CYP2D6;UGT1A4;UGT2B10		ALB
DB00413	DB00413	DRD3;DRD2;DRD4;ADRA2B;HTR1A;HTR1D;ADRA2A;HTR1B;HTR2A;HTR2B;HTR2C;ADRA2C;DRD1;DRD5		SLC22A2;SLC22A1;SLC22A3
DB01156	DB01156	SLC6A3;SLC6A2;CHRNA3	CYP2B6;CYP2D6;CYP2C9;CYP2E1	SLC22A2	ORM1
DB00204	DB00204	KCNH2;KCNK2;KCNJ12	CYP3A4	SLC22A2
DB00804	DB00804	CHRM1;CHRM2
DB01174	DB01174	GABRA1;CHRNA4;CHRNA7;CHRFAM7A;GRIA2;GRIK2;GRIN1;GRIN2A;GRIN2B;GRIN2C;GRIN2D;GRIN3A;GRIN3B;NR1I2	CYP2C19;CYP2C9;CYP2E1;CYP2B6;CYP2C8;CYP3A4;CYP1A2;CYP3A5;CYP1A1;CYP2C18;CYP3A7;CYP3A7-CYP3A51P;CYP4B1;UGT1A1;UGT2B7;CYP2A6	ABCB1;ABCC3;ABCB11;ABCC1;SLCO2A1;ABCC2
DB00423	DB00423	CA1
DB00425	DB00425	GABRA1;GABRA2;GABRA3;GABRB3;GABRG2	CYP3A4;CYP1A2;CYP2C9;CYP2C19;CYP2D6
DB00297	DB00297	SCN10A;PTGER1	CYP3A4;CYP2C19;CYP2D6
DB01238	DB01238	HTR2A;DRD2;HTR1A;HTR1B;HTR1D;HTR1E;HTR2C;HTR3A;HTR6;HTR7;DRD1;DRD5;DRD3;DRD4;HRH1;ADRA1A;ADRA1B;ADRA2A;ADRA2B;ADRA2C;CHRM1;CHRM2;CHRM3;CHRM4;CHRM5	CYP3A4;CYP3A7;CYP3A7-CYP3A51P;CYP3A5;CYP2D6		ALB
DB00327	DB00327	OPRM1;OPRD1;OPRK1	CYP2C9;UGT1A3;UGT2B7		ALB
DB00331	DB00331	PRKAB1		SLC22A1;SLC22A2;SLC22A3;SLC47A1;SLC29A4;SLC47A2
DB13961	DB13961	DGAT2;PTGS2;FFAR4;CACNA1C;CACNA1D;CACNA1F;CACNA1S;CACNB1;CACNB2;CACNB3;CACNB4;NFKB2;NFKB1;SREBF1;PPARA;PPARG;PPARD	CYP3A4
DB00321	DB00321	SLC6A2;SLC6A4;HTR2A;HTR1A;OPRD1;OPRK1;NTRK1;NTRK2;ADRA1A;ADRA1D;ADRA2A;HRH1;CHRM1;CHRM2;CHRM3;CHRM4;CHRM5;KCNQ2;KCNA1;KCND2;KCND3;HRH2;HRH4;SIGMAR1;HTR2C;ADRA1B;HTR7;HTR1D;OPRM1;HTR1B;HTR6;KCNQ3;ADRB1;ADRB2;ADRB3	CYP2D6;CYP1A2;CYP2C19;CYP2C9;CYP3A4;CYP3A5;CYP2B6;CYP2C8;UGT2B10;UGT1A4	ABCB1	ALB;ORM1
DB00227	DB00227	HMGCR;ITGAL;HDAC2	CYP3A4;PON3;CYP2C8;UGT1A1;UGT1A3;UGT2B7;CYP2C19	ABCB1;SLCO1A2;SLCO1B1;ABCC2;ABCB11;SLCO2B1;SLCO1B3	ALB
DB01212	DB01212	NA;SLC22A11;SLC22A6;SLC22A8;SLC15A1	GLUL	SLC15A1;SLC15A2;SLC22A6;SLC22A8;SLC22A11;ABCB1	ALB
DB00996	DB00996	CACNA2D1;CACNA2D2;CACNA1B;ADORA1;GRIN1;GRIN2A;GRIN2B;GRIN2C;GRIN2D;GRIN3A;GRIN3B;GABBR1;GABBR2	BCAT1	SLC7A5
DB08868	DB08868	S1PR5;HDAC1	SPHK1;CYP2E1;CYP4F2	SLC1A2;SLC1A3;ABCB1;ABCC1
DB00669	DB00669	HTR1D;HTR1B;HTR1F;HTR1A	MAOA	SLCO1A2;ABCB1;ABCG2;SLCO1B1
DB01129	DB01129	ATP4A	CYP3A4;CYP2C19;CYP1A1;CYP1A2;CYP2C9;CYP2D6;CYP2C8	ABCG2
DB00285	DB00285	SLC6A4;SLC6A2;SLC6A3	CYP2D6;CYP3A4	ABCB1;ABCG2
DB00868	DB00868	SCN5A	BCHE
DB01036	DB01036	CHRM3;CHRM2;CHRM5;CHRM1;CHRM4	CYP3A4;CYP2D6;CYP2C9;CYP2C19
DB00829	DB00829	GABRA1;GABRA2;GABRA3;GABRA5;GABRB1;GABRB2;GABRB3;GABRG1;GABRG2;GABRG3;GABRD;GABRE;GABRP;GABRR1;GABRR2;GABRR3;GABRQ;TSPO;GABRA4;GABRA6	CYP2C9;CYP3A7;CYP3A7-CYP3A51P;CYP3A4;CYP2C19;CYP3A5;CYP2B6;PTGS1;CYP2C18;CYP2C8;CYP2E1	ABCB1	ALB
DB01222	DB01222	NR3C1	CYP3A4;CYP3A5;CYP3A4;CYP3A43;CYP3A5;CYP3A7;CYP3A7-CYP3A51P;CYP2A6;CYP1B1;CYP2B6;CYP2C8;CYP2C9;CYP2C19	ABCB11;ABCB1;SLCO1A2;SLC22A8	SERPINA6;ALB
DB00252	DB00252	SCN5A;SCN1A;NR1I2;SCN1B;SCN3A	CYP2C9;CYP2C19;CYP2C8;CYP2B6;CYP3A4;CYP3A5;CYP3A7;CYP3A7-CYP3A51P;CYP11B1;UGT1A1;UGT1A6;UGT1A9;CYP1A2;CYP2A6;CYP2D6;CYP2E1;EPHX1;UGT1A4;COMT;NQO1;CYP2C18	SLCO1C1;ABCB1;ABCC2	ALB;SERPINA7
DB00564	DB00564	SCN5A;CHRNA4;CHRNB2;NR1I2	CYP3A4;CYP2C8;CYP1A2;CYP2C9;CYP2C19;CYP2B6;CYP3A5;UGT2B7;UGT1A1;UGT1A6;UGT1A7	ABCB1;RALBP1;ABCC2
DB00874	DB00874	NA
DB01137	DB01137	NA;TOP2A	CYP1A2;CYP2C9	ABCB1;SLC47A1;SLC47A2;SLC22A1;SLC22A2;SLC22A4;SLCO1A2;SLCO4C1	ALB
DB00196	DB00196	NA	CYP3A4;CYP2C9;CYP2C19;CYP3A5	ABCB1
DB00514	DB00514	SIGMAR1;NA;GRIN3A;CHRNA2;SLC6A4;PGRMC1;CHRNA3;CHRNA4;CHRNB4;CHRNB2;CHRNA7;CHRFAM7A;OPRM1;OPRD1;OPRK1;CYBB;CYBA;NCF1;NCF2;NCF4;RAC1;RAC2;SLC6A2	CYP2D6;CYP3A4;CYP3A7;CYP3A7-CYP3A51P;CYP2B6;CYP2C19;CYP2C9;UGT2B4;UGT2B7;UGT2B15;UGT2B17
DB00480	DB00480	CRBN;TNFSF11;CDH5;PTGS2		ABCB1
DB00759	DB00759	NA;PRNP;PADI4	CYP3A4	SLC22A6;SLC22A8;SLC22A11;SLC22A7;SLCO2B1	ALB
DB00136	DB00136	VDR;HOXA10;GC	CYP24A1;CYP3A4		GC
DB01015	DB01015	NA;GSTP1	CYP2C9;NAT1;NAT2;CYP3A4	ABCB11	ALB
DB00181	DB00181	GABBR1;GABBR2
DB00476	DB00476	SLC6A4;SLC6A2;SLC6A3	CYP1A2;CYP2D6;CYP2C9	ABCB1	ALB;ORM1;ORM2
DB00656	DB00656	HTR2A;HTR2C;SLC6A4;HTR1A;HRH1;ADRA1A;ADRA2A	CYP3A4;CYP3A5;CYP3A7;CYP3A7-CYP3A51P;CYP2D6	ABCB1
DB01068	DB01068	GABRA1;GABRA2;GABRA3;GABRA4;GABRA5;GABRA6;GABRB1;GABRB2;GABRB3;GABRD;GABRE;GABRG1;GABRG2;GABRG3;GABRP;GABRQ;TSPO;NR1I2	CYP3A4;CYP2E1;NAT2		ALB
DB00047	DB00047	INSR;IGF1R	CYP1A2
DB01109	DB01109	SERPINC1;F10;SELP;FGFR4;FGF4;FGF19;FGFR1;FGF1;FGFR2;FGF2;PF4;HGF	HPSE		SERPINA7
DB00178	DB00178	ACE;BDKRB1	BCHE	SLC15A1;SLC15A2
DB01112	DB01112	NA		SLC15A1;SLC15A2
DB00783	DB00783	ESR1;ESR2;NR1I2;CHRNA4;NCOA2;GPER1;ATP6;BECN1;HSD17B2;ESRRG	CYP3A4;CYP1A2;CYP3A5;CYP3A7;CYP3A7-CYP3A51P;UGT1A1;CYP1A1;CYP1B1;CYP2C19;CYP2C8;CYP2C9;UGT2B15;COMT;UGT1A1;UGT1A10;UGT1A3;UGT1A4;UGT1A6;UGT1A7;UGT1A8;UGT1A9;UGT2B15;UGT2B4;UGT2B7	SLC22A2;SLC22A3;ABCC10;SLC22A11;ABCG2;SLCO1B1;ABCB1;SLC22A8;SLCO1B3;SLCO1C1	SHBG;ALB;FABP2
DB00904	DB00904	HTR3A;HTR4;OPRM1;HTR1A;HTR1B	CYP3A4;CYP1A2;CYP2D6;CYP3A5;CYP3A7;CYP3A7-CYP3A51P;CYP2C9;CYP2E1
DB00213	DB00213	ATP4A	CYP2C19;CYP3A4	ABCB1;ABCG2;SLC22A8
DB08934	DB08934	NA	CTSA;NA;HINT1;CMPK1;NME1	ABCB1;ABCG2
DB01136	DB01136	ADRB1;ADRA1A;NDUFC2;ADRB2;VEGFA;NPPB;GJA1;KCNH2;VCAM1;ADRA1D;ADRA1B;ADRA2C;ADRA2B;ADRA2A;SELE;HIF1A;KCNJ4	XDH;CYP2C9;CYP2D6;CYP1A2;CYP3A4;CYP1A1;CYP2E1;UGT1A1;UGT2B4;UGT2B7	ABCB1	ALB
DB08877	DB08877	JAK1;JAK2	CYP3A4
DB14500	DB14500	NA		ATP1A1;SLC12A1
DB00465	DB00465	PTGS2;PTGS1	UGT2B7;CYP2C8;CYP2C9
DB00028	DB00028	FCGR1A;NA;FCGR2A;FCGR2B;FCGR2C;FCGR3A;FCGR3B;C3;C4A;C4B;C4B_2;C5
DB06228	DB06228	F10	CYP3A4;CYP2J2;CYP3A5	ABCB1;ABCG2
DB00264	DB00264	ADRB1;ADRB2	CYP2D6;CYP3A4	SLC22A2	ALB
DB08880	DB08880	DHODH	CYP2C8;CYP1A2	ABCG2;SLCO1B1
DB00007	DB00007	GNRHR
DB01233	DB01233	DRD2;CHRM1;HTR4;HTR3A;ACHE	CYP2D6;CYP3A4;CYP1A2	ABCB1	ORM1
DB00626	DB00626	IDE;A2M
DB00231	DB00231	GABRA1;GABRA2;GABRA3;GABRA4;GABRA5;GABRA6;GABRB1;GABRB2;GABRB3;GABRG1;GABRG2;GABRG3;GABRD;GABRE;GABRP;GABRR1;GABRR2;GABRR3;GABRQ;TSPO	CYP3A4;CYP2B6;CYP2C9
DB01069	DB01069	HRH1;DRD2;CHRM1;CHRM2;CHRM3;CHRM4;CHRM5;ADRA1A;HTR2A;CALM1;CALM2;CALM3;HRH2	CYP2D6;CYP2B6;CYP2C9	ABCB1;ABCC3;ABCC4	ALB
DB01101	DB01101	TYMS	TYMP;CES1;DPYD;CDA;CYP2C9
DB00257	DB00257	NA;KCNN4;NR1I2;NR1I3	CYP2C8;CYP3A4;CYP2B6;CYP2D6;CYP2A6;CYP2C9;CYP2E1;CYP3A7;CYP3A7-CYP3A51P	ABCB1;ABCB11;SLCO1B1;SLCO1B3
DB00072	DB00072	ERBB2;EGFR;C1R;C1QA;C1QB;C1QC;C1S;FCGR1A;FCGR2A;FCGR2B;FCGR2C;FCGR3B;FCGR3A
DB00112	DB00112	VEGFA;FCGR3B;C1R;C1QA;C1QB;C1QC;FCGR3A;FCGR1A;FCGR2A;FCGR2B;FCGR2C
DB00374	DB00374	PTGIR;PPARD;P2RY12	CYP2C9
DB00341	DB00341	HRH1		ABCB1
DB00588	DB00588	NR3C1;PGR;PLA2G4A;NR3C2	CYP3A4;CYP3A5;CYP3A7;CYP3A7-CYP3A51P;CYP2C8	ABCB1;SLCO1B1	SERPINA6;SLCO1B1
DB00927	DB00927	HRH2	CYP1A2	SLC22A6;SLC22A8;SLC22A2;SLC47A1
DB01248	DB01248	TUBB1;BCL2;MAP2;MAP4;MAPT;NR1I2	CYP3A4;CYP3A5;CYP3A7;CYP3A7-CYP3A51P;CYP1B1	ABCB1;ABCC10;SLCO1B3;SLC22A7;ABCG2;ABCC2;ABCC1
DB01217	DB01217	CYP19A1	CYP3A4;CYP3A5;CYP2C8;UGT1A4;UGT1A3;UGT2B7;CYP1A2;CYP2C9	ABCB1
DB09053	DB09053	BTK	CYP3A4;CYP3A5;CYP2D6		ALB;ORM1;ORM2
DB00421	DB00421	NR3C2;AR;PGR;NR3C1;CYP11B2;SRD5A1;SRD5A2;SRD5A3;SHBG;CACNG1;CACNA2D1;CACNA2D2;CACNA2D3;CACNA1C;CACNA1D;CACNA1F;CACNA1S;NA;CACNB1;CACNB2;CACNB3;CACNB4;CACNA1B;CACNA1A;CACNA1G;CACNA1H;CACNA1I;NR1I2	CYP2C8;CYP11B1	ABCC2;ABCB1;SLCO1A2;ABCB11	ALB;ORM1;ORM2
DB09270	DB09270	NDUFV3;SDHA	HMGCR	ABCB1	LDLR;VLDLR
DB00230	DB00230	CACNA1A		SLC1A1;SLC7A5
DB00273	DB00273	GABRA1;SCN1A;GRIK1;CA2;CA4;GABRA2;GABRA3;GABRA4;GABRA5;GABRA6;GABRB1;GABRB2;GABRB3;GABRD;GABRE;GABRG1;GABRG2;GABRG3;GABRP;GABRQ;CA1;CA3	CYP2C19;CYP3A4	ABCB1;PRKAA1;PRKAA2;PRKAB1;PRKAB2;PRKAG1;PRKAG2;PRKAG3	ALB
DB00455	DB00455	HRH1;KCNH2	CYP3A4;CYP2D6;CYP1A1;CYP2C19;CYP2C8;CYP1A2;CYP2B6;CYP2C9;CYP3A5;UGT2B10;UGT1A1;UGT1A3;UGT2B15	ABCB1;ABCB11
DB00471	DB00471	CYSLTR1;ALOX5	CYP2C8;CYP3A4;CYP2C9;PTGS1;CYP2A6	SLCO2B1
DB00761	DB00761	SLC12A2;SLC12A1;SLC12A5;SLC12A6;SLC12A7;SLC12A4		SLC12A2;SLC12A1;SLC12A5;SLC12A6;SLC12A7;SLC12A4
DB01067	DB01067	ABCC8;PPARG	CYP2C9;UGT1A1	ABCB11	ALB
DB01254	DB01254	ABL1;SRC;EPHA2;LCK;YES1;KIT;PDGFRB;STAT5B;ABL2;FYN;BTK;NR4A3;BCR;CSK;EPHA5;EPHB4;FGR;FRK;HSPA8;LYN;MAP3K20;MAPK14;PPAT	CYP3A4;CYP1A1;CYP1A2;CYP1B1;CYP3A5;FMO3	ABCB1;ABCG2
DB08932	DB08932	EDNRA;EDNRB	CYP3A4;CYP2C19		ALB
DB06789	DB06789	PGR	CYP3A4;CYP3A5;CYP2C19
DB00661	DB00661	CACNA1C;CACNA1D;CACNA1F;CACNA1S;CACNB1;CACNB2;CACNB3;CACNB4;CACNA1I;CACNA1G;CACNA1B;CACNA1A;KCNH2;SCN5A;KCNJ11;SLC6A4;ADRA1A;ADRA1B;ADRA1D	CYP3A4;CYP2C8;CYP2C9;CYP3A5;CYP2C18;CYP2B6;CYP2C19;CYP1A2;CYP2E1;CYP2D6	ABCB1;SLC22A1;SLC22A4;SLC22A5;ABCC3;SLCO1B1;SLCO1A2;ABCC1;ABCC4;ABCC10;SLC47A1;SLC47A2	ALB;ORM1
DB00787	DB00787	NA	NA;GUK1;NME1;NME2;NME1-NME2;PKLR;PKM;CKB;CKM;CKMT2;CKMT1B;CKMT1A;PGK1;PGK2;SUCLA2;SUCLG1;SUCLG2;PCK2;PCK1;ADSS1;ADSS2	SLC22A1;SLC22A6;SLC22A8;SLC10A2;SLC47A1;SLC47A2	ALB
DB00650	DB00650	NA		SLC22A8
DB00175	DB00175	HMGCR		SLCO1B1;SLCO2B1;ABCB1;SLCO1A2;SLC22A6;SLC22A8;ABCC2;SLC22A11;ABCG2;SLC22A7;SLC16A1;ABCB11;SLCO1B3
DB00373	DB00373	ADRB1;ADRB2;NA	CYP2D6;CYP2C19	ABCB1
DB00246	DB00246	DRD2;HTR2A;DRD1;DRD5;DRD3;DRD4;HTR1A;HTR1B;HTR1D;HTR1E;HTR2C;HTR3A;HTR6;HTR7;HRH1;ADRA1A;ADRA1B;ADRA2A;ADRA2B;ADRA2C;CHRM1;CHRM2;CHRM3;CHRM4;CHRM5	CYP3A4;AOX1	ABCB1	ALB;ORM1
DB00502	DB00502	DRD2;DRD1;GRIN2B;HTR2A;DRD3;MCHR1;SLC18A2	CYP3A5;CYP3A7;CYP3A7-CYP3A51P;CYP1A2;CYP2D6;CYP3A4;CBR1;UGT1A9;CYP2C19;CYP2C9;CYP1A1	ABCB1
DB00390	DB00390	ATP1A1	CYP11A1	ABCB1;SLCO4C1;ABCB11;SLCO1A2;SLC51A;SLC51B;SLCO1B1
DB00524	DB00524	SLC12A3
DB00433	DB00433	DRD2	CYP2D6
DB08890	DB08890	GUCY2C
DB00863	DB00863	HRH2;ACHE;BCHE	CYP1A2;CYP2D6;CYP3A4;ACHE	SLC22A1;ABCB1;SLC22A8;SLC22A2
DB05812	DB05812	CYP17A1	CYP3A4;SULT2A1;CYP2D6;CYP2C8;CYP1A2;CYP2C19;CYP2C9	ABCC1	ALB;ORM1
DB08904	DB08904	TNF	AKR1A1
DB00958	DB00958	NA	XDH;MPO;GSTT1;MT1A;MT2A;SOD1;GSTP1;GSTM1;NQO1	SLC31A1;SLC31A2;ATP7A;ATP7B;ABCG2;ABCC2
DB00046	DB00046	INSR;IGF1R	CYP1A2
DB01307	DB01307	INSR	CYP1A2		ALB
DB01255	DB01255	TAAR1	CYP2D6	SLC15A1
DB00535	DB00535	NA;MPO		SLC22A5;SLC15A1;SLC15A2;SLC22A6;SLC22A8
DB06724	DB06724	NA
DB01114	DB01114	HRH1;SLC6A4;SLC6A2;SLC6A3	CYP3A7;CYP3A7-CYP3A51P;CYP3A4;CYP2D6;CYP3A5	SLC22A2;SLC22A1
DB00905	DB00905	PTGFR;PTGER1;PTGER3;AKR1C3	CYP3A4;CYP3A5
DB00584	DB00584	ACE		ABCB1;SLC15A1;SLC22A6;SLC22A8;SLC22A7;SLCO1A2	ALB
DB01281	DB01281	CD80;CD86
DB00959	DB00959	NR3C1	AKR1C1;AKR1C2;AKR1C3;AKR1C4;HSD11B1;HSD11B2;CYP3A4;CYP3A4;CYP3A43;CYP3A5;CYP3A7;CYP3A7-CYP3A51P;CYP2A6;CYP1B1;CYP2B6;CYP2C8;CYP2C19;CYP2C9	ABCB1	ALB
DB00956	DB00956	OPRM1;OPRD1	CYP2D6;CYP3A4;CYP2B6;CYP2C19
DB11089	DB11089	NA
DB00646	DB00646	NA		SLCO1B1;SLCO1B3
DB00030	DB00030	INSR;IGF1R;RB1;CTSD;IDE;PCSK2;CPE;PCSK1;CCN3;LRP2;IGFBP7;SYTL4	IDE;PCSK2;PCSK1;CYP1A2
DB00572	DB00572	CHRM1;CHRM2;CHRM3;CHRM4;CHRM5;GLRA1;CHRNA4;CHRNB2		ABCB11
DB00982	DB00982	RARA	CYP3A4		ALB
DB01267	DB01267	HTR2A;DRD2;HRH1;ADRA1A;ADRA1B;DRD4;HTR1D;DRD3;HTR2C;ADRA2A;ADRA2B;ADRA2C;HTR1A;DRD1;HTR7	CYP3A4;CYP2D6;CYP3A5	ABCB1
DB00709	DB00709	NA	DCK;CMPK1;PGK1;NME1;NME2;NME1-NME2;PCYT1A;PCYT2;NT5C	ABCC1;SLC22A6;ABCG2;SLC22A1;SLC22A2;SLC22A3;ABCB1;ABCC4;ABCC3;ABCC2	ALB
DB08910	DB08910	CRBN;TNF;PTGS2	CYP1A2;CYP3A4	ABCB1
DB00294	DB00294	PGR;ESR1	CYP3A4		ALB;SHBG
DB01259	DB01259	EGFR;ERBB2	CYP3A4;CYP3A5;CYP2C8;CYP2C19	ABCB1;TAP1
DB00211	DB00211	ADRA1A;ADRA1B;ADRA1D	CYP2D6	SLC15A1
DB00688	DB00688	IMPDH1;IMPDH2	UGT1A1;UGT1A7;UGT1A6;UGT1A9;UGT2B7;UGT1A8;UGT1A10;CES1;CYP3A4;CYP3A5;CYP2C8;NA	SLCO1B1;SLCO1B3;ABCG2;ABCB1;ABCC2
DB01377	DB01377	NA
DB00879	DB00879	NA	DCK	SLC47A1	ALB
DB01409	DB01409	CHRM3;CHRM1;CHRM2;CHRM4;CHRM5	CYP2D6;CYP3A4	SLC22A5;SLC22A4
DB01240	DB01240	P2RY12;PTGIR;PTGIS
DB00215	DB00215	SLC6A4;HRH1;ADRA1A;CHRM1;HTR2C	CYP3A4;CYP2C19;CYP2D6;CYP1A2	ABCB1
DB00490	DB00490	HTR1A;DRD2	CYP3A4;CYP3A5;CYP3A7;CYP3A7-CYP3A51P;CYP2D6	ABCB1	ALB;ORM1
DB00567	DB00567	NA		SLC22A5;SLC15A1;SLC15A2;SLC22A6;SLC47A1;SLC22A8	ALB
DB00836	DB00836	OPRM1;OPRD1;OPRK1;CACNA1A;POMC;CALM1;CALM2;CALM3;NR1I3	CYP3A4;CYP2C8;CYP2B6;CYP2D6	ABCB1
DB00099	DB00099	CSF3R;ELANE
DB00281	DB00281	SCN10A;SCN9A;SCN5A;EGFR;SCN4A;ORM1;ORM2	CYP3A4;CYP2D6;CYP3A5;CYP3A7;CYP3A7-CYP3A51P;CYP1A2;CYP2C9;CYP2C8;CYP2A6;CYP2B6	SLC22A5;ABCB1
DB14513	DB14513	NA		CLDN16;TRPM6;TRPM7;SLC41A1;SLC41A3;MRS2	ALB
DB00706	DB00706	ADRA1A;ADRA1D;ADRA1B	CYP3A4;CYP2D6		ORM1
DB00073	DB00073	MS4A1
DB00620	DB00620	NR3C1	CYP3A4;PTGS2;BCHE;CYP3A5;CYP3A7;CYP3A7-CYP3A51P		SERPINA6;ALB
DB00334	DB00334	HTR2A;DRD2;DRD1;DRD5;DRD3;DRD4;HTR1A;HTR1B;HTR1D;HTR1E;HTR2C;HTR3A;HTR6;HTR7;HRH1;ADRA1A;ADRA1B;ADRA2A;ADRA2B;ADRA2C;CHRM1;CHRM2;CHRM3;CHRM4;CHRM5;HTR2B;HTR5A;HRH2;HRH4;GABRA1;GABRA2;GABRA3;GABRA4;GABRA5;GABRA6;GABRB1;GABRB2;GABRB3;GABRD;GABRE;GABRG1;GABR	CYP1A2;CYP2D6;FMO3;CYP2C19;CYP2C9;UGT1A4;CYP3A4;CYP3A4;CYP3A43;CYP3A5;CYP3A7;CYP3A7-CYP3A51P	ABCB1	ALB;ORM1
DB08907	DB08907	SLC5A2;SLC5A1	UGT1A9;UGT2B4;CYP3A4	ABCB1;ABCC2;ABCG2	ORM1
DB00503	DB00503	NA;NR1I2	CYP3A4;CYP2D6;CYP2C9;CYP2C19;CYP2B6;CYP2C8;CYP1A2;CYP3A5;CYP3A7;CYP3A7-CYP3A51P;UGT1A1;UGT1A10;UGT1A3;UGT1A4;UGT1A6;UGT1A7;UGT1A8;UGT1A9;UGT2B15;UGT2B4;UGT2B7	ABCB1;ABCC1;SLCO1A2;ABCC2;ABCG2;SLCO1B1;SLCO2B1;ABCB11;SLCO1B3	ALB;ORM1
DB01264	DB01264	NA	CYP3A4;CYP2D6	SLCO1B1;ABCB1	ALB;ORM1
DB01098	DB01098	HMGCR	CYP2C9	ABCC4;SLCO1A2;SLCO1B1;SLCO1B3;SLCO2B1;SLC7A11;ABCB11;ABCG2;ABCC2;SLC22A8;SLC10A1	ALB
DB06616	DB06616	BCR;ABL1;LYN;HCK;SRC;CDK2;MAP2K1;MAP2K2;MAP3K2;CAMK2G	CYP3A4;CYP2C8	ABCB1
DB00328	DB00328	PTGS1;PTGS2;PLA2G2A;PTGR2;PPARG;GLO1;PTGDR2;PPARA;AKR1C3	CYP2C19;CYP2C9;CES1;UGT1A9;UGT1A1;UGT2B7	ABCC3;ABCC4;ABCC6;ABCB1;ABCC1;SLCO1A2;SLC22A6;SLC22A8;ABCC2;ABCC11;SLC22A11;SLC10A1;SLC22A7;SLCO1B1;ABCB11	ALB
DB08930	DB08930	NA	UGT1A1;CYP3A4;CYP3A43;CYP3A5;CYP3A7;CYP3A7-CYP3A51P;UGT1A3;UGT1A9	SLC22A2;ABCG2;SLC22A6;SLC22A8;ABCB1
DB13867	DB13867	NA	CYP3A4;CYP3A5;CYP3A7;CYP3A7-CYP3A51P;CYP2C8	ABCB1;SLCO1B1	SERPINA6;ABCB1;SLCO1B1
DB00370	DB00370	HTR2A;HTR3A;ADRA2A;HTR2C;OPRK1;HRH1;ADRA2C;HTR7;ADRA1A;ADRA1B;ADRA1D;DRD2;DRD3;SLC6A2;SLC6A4;SLC6A3;HTR2B;DRD1;DRD5;HRH3;ADRB1;ADRB2	CYP3A4;CYP2D6;CYP1A2	SLC6A4
DB00678	DB00678	AGTR1	CYP2C9;CYP3A4;CYP2C19;UGT1A1;UGT1A3;UGT1A10;UGT2B7;UGT2B17;CYP2C8	ABCB1;SLC22A6;SLC22A12;SLC2A9;ABCB11	ALB
DB00188	DB00188	PSMB5;PSMB1	CYP3A4;CYP2C19;CYP2D6;CYP1A2;CYP2C9	ABCB1;SLCO1B3
DB01593	DB01593	BDKRB1;NA;ALDOA;EEF1A1;ENO1;GAPDHS;NME1;P4HB;PDIA3;PRDX1;PSPH;TPI1;TUFM;ESR1;IL3;MT2A;CCS;HDAC1;HDAC4;MPG;SEMG1;SOD1;HDAC8;SIVA1;GLRA1;MDM2;INS;UTRN;ASPA;S100A8;S100A9;MMP9;TP73;S100A2;TP53;MT3;PDCD6;DAND5;MT1A;A1BG;A2M;AGT;AHSG;APCS;APOA1;APOA2;APOBR;APO	CA1
DB00512	DB00512	NA			ALB;ORM1;ORM2;NA
DB01327	DB01327	NA;PON1;IL15;IL2	TPMT	ABCC4;SLC22A6;SLC22A8;SLC22A11	ALB
DB00108	DB00108	ITGA4;FCGR3B;C1R;C1QA;C1QB;C1QC;FCGR3A;FCGR1A;FCGR2A;FCGR2B;FCGR2C;ICAM1
DB00557	DB00557	HRH1	CYP2D6;CYP3A4;CYP3A5	ABCB1	ALB
DB00741	DB00741	NR3C1;ANXA1;HSD11B2;HSD3B1	CYP3A4;CYP3A5;CYP3A7;CYP3A7-CYP3A51P;CYP11B1;CYP11B2;CYP2C8;AKR1D1;SRD5A2;HSD11B2;HSD11B1;CYP2A6;CYP1B1;CYP2B6;CYP2C9;CYP2C19	ABCB1;SLCO1A2;SLC22A8	SHBG;SERPINA6
DB05382	DB05382	ND5	TPO	SLC5A5;SLC26A4	ALB;TG
DB00441	DB00441	RRM1;TYMS;CMPK1	CDA;DCK	ABCB1;ABCC10;SLC29A1;SLC28A1;SLC29A2;SLC28A3
DB01016	DB01016	ABCC8;KCNJ11;KCNJ5;ABCC9;ABCB11;ABCA1;CFTR;KCNJ8;CPT1A	CYP3A4;CYP2C9;CYP2C19;CYP3A7;CYP3A7-CYP3A51P;CYP3A5	ABCC3;ABCB11;ABCB1;ABCC1;SLC15A1;SLCO1A2;SLC15A2;SLC22A6;ABCC2;ABCG2;SLC22A7;SLCO2B1	ALB
DB00987	DB00987	POLB	CDA;CYP3A4;DCK;NT5E;DCTD	SLC22A4;ABCC10;SLC29A1
DB00928	DB00928	DNMT1	CDA
DB00415	DB00415	NA;SLC15A1;SLC15A2;TEK		SLC22A5;SLC15A1;SLC15A2;SLC16A1	ALB
DB00727	DB00727	NPR1	ALDH2
DB00443	DB00443	NR3C1	CYP3A4;CYP19A1;CYP3A5;CYP3A7;CYP3A7-CYP3A51P;CYP2A6;CYP1B1;CYP2B6;CYP2C8;CYP2C9;CYP2C19	ABCB1	ALB;SERPINA6
DB00575	DB00575	ADRA2A;ADRA2B;ADRA2C;ADRA1A;ADRA1B;ADRA1D	CYP2D6;CYP1A2;CYP3A4;CYP1A1;CYP3A5	SLC22A3;SLC22A5;SLC22A4	ALB
DB01225	DB01225	SERPINC1;F10	MPO
DB00627	DB00627	HCAR3;HCAR2;QPRT;NNMT	CYP2D6;CYP3A4;CYP2E1	SLC22A5;SLCO2B1;SLC16A1;SLC5A8;SLC16A3	SERPINA7
DB06273	DB06273	IL6R	CYP3A4
DB01164	DB01164	S100A13
DB04861	DB04861	ADRB1;ADRB2	CYP2D6;CYP3A4;CYP2C19		ALB
DB00612	DB00612	ADRB1;ADRB2	CYP3A4	ABCB1
DB00698	DB00698	NA	POR	ABCG2;ABCB11;ABCB1;ABCC2
DB01065	DB01065	MTNR1A;MTNR1B;ESR1;NA;CALM1;CALM2;CALM3;MPO;EPX;CALR;ASMT;NQO2	CYP1A1;CYP1A2;CYP1B1;CYP2C19;CYP2C9;ASMT;IDO1;MPO;CYP19A1	SLC22A8
DB00887	DB00887	SLC12A1;SLC12A2;SLC12A4;SLC12A5;CFTR	PTGS2	SLC10A1;SLC22A6;SLC22A8;SLC22A11;SLC22A7;SLCO1A2
DB00080	DB00080	NA
DB00818	DB00818	GABRB2;GABRB3;SCN4A;SCN2A;GABRA1;GABRA2;GABRA3;GABRA4;GABRA5;GABRA6;GABRB1;GABRD;GABRE;GABRG1;GABRG2;GABRG3;GABRP;GABRQ	CYP2C9;CYP2B6;UGT1A8;UGT1A9;UGT1A1;FAAH;CYP2E1;CYP1B1;CYP1A1;CYP1A2;CYP2C18;CYP2C19;CYP2C8;UGT1A6	ABCB1	ALB
DB01062	DB01062	CHRM3;CHRM2;CHRM1	CYP3A4;CYP2C8;CYP2D6;CYP3A5		ORM1;ALB
DB00319	DB00319	NA		SLC22A6;SLC22A8
DB00332	DB00332	CHRM1;CHRM2;CHRM3		SLC22A5;SLC22A4	ALB;ORM1;ORM2
DB00683	DB00683	GABRA1;GABRA2;GABRA3;GABRA4;GABRA5;GABRB1;GABRB3;GABRB2;GABRA6;GABRG1;GABRG2;GABRG3;GABRD;GABRE;GABRP;GABRR1;GABRR2;GABRR3;GABRQ	CYP3A4;UGT1A4;CYP3A5;CYP3A7;CYP3A7-CYP3A51P
DB00864	DB00864	FKBP1A	CYP3A5;CYP3A4	ABCB1;ABCA5;SLCO1B1	ALB;ORM1
DB00343	DB00343	CACNG1	CYP3A4;CYP3A5;CYP3A7;CYP3A7-CYP3A51P;CYP2C19;CYP2D6;CYP2C8	ABCB1	ALB;ORM1
DB01018	DB01018	ADRA2A;ADRA2B	CYP3A4;CYP2C19	SLC47A1;SLC22A1;SLC22A2
DB00398	DB00398	BRAF;RAF1;FLT4;KDR;FLT3;PDGFRB;KIT;FGFR1;RET;FLT1	CYP2C9;CYP3A5;CYP3A7;CYP3A7-CYP3A51P;CYP3A4;CYP2B6;CYP2C8;CYP1A2;CYP2C19;CYP2D6;UGT1A9;UGT1A1	ABCG2;ABCC4;ABCB1;ABCC2;RALBP1;SLCO1B1
DB06817	DB06817	NA	UGT1A1
DB01097	DB01097	DHODH;AHR;PTK2B	CYP2C9;CYP1A2	ABCG2
DB08816	DB08816	P2RY12	CYP3A4;CYP2C9	ABCB1	ALB
DB01024	DB01024	IMPDH1;IMPDH2	UGT1A1;UGT1A9;UGT2B7;UGT1A7;UGT1A6
DB14726	DB14726	NA
DB00697	DB00697	ADRA2A;ADRA2B;ADRA2C;NISCH	CYP1A2
DB11133	DB11133	PPARG;PPARA;SREBF1	PTGS2;ALOX5
DB00737	DB00737	HRH1;NR1I3	CYP2D6		ALB
DB09140	DB09140	COX1;NOX1;HBA1;HBA2;HBB			HBB;HBA1;HBA2
DB00437	DB00437	XDH	AOX1;XDH	SLC22A8;SLC22A7;ABCG2;SLC22A2
DB00972	DB00972	HRH1	CYP3A4;CYP2D6;CYP1A2;CYP2C19;CYP1A1;CYP3A5;CYP2C9;CYP2C8;CYP2A6;CYP2E1;CYP2B6	ABCB1
DB00598	DB00598	ADRB1;ADRB2;ADRA1A;ADRA1B;ADRA1D	CYP2D6;CYP2C19;UGT1A1;UGT2B7;UGT1A9	ABCB5	ALB;ORM1;ORM2
DB01610	DB01610	NA		SLC15A1;SLC15A2;SLC6A14
DB00012	DB00012	EPOR
DB01275	DB01275	AOC3;P4HA1	CYP3A4		ALB
DB00814	DB00814	PTGS2;PTGS1	CYP2C9;CYP3A4;PGD;CYP2C8	ABCC4	ALB
DB00734	DB00734	HTR2A;DRD2;DRD3;DRD4;ADRA1A;ADRA1B;HTR1D;HRH1;ADRA2A;ADRA2B;ADRA2C;HTR2C;HTR1A;DRD1;HTR7	CYP2D6;CYP3A4	ABCB1	ALB;ORM1
DB00482	DB00482	PTGS2;PDPK1;CA2;CA3;ABCB5;ABCG2;ABCB1	CYP3A4;CYP2C9;CYP2D6;CYP2C8	ABCC4;ABCB11;ABCB1;ABCG2
DB01394	DB01394	TUBB1;TUBB	CYP3A4;CYP2B6;CYP2C8;CYP2E1	ABCB1	ALB
DB01118	DB01118	KCNH2;ADRB1;CACNA1H;CACNA2D2;THRA;THRB;PPARG	CYP3A4;CYP2C8;CYP2D6;CYP2C9;CYP1A2;CYP2C19;CYP1A1;CYP2A6;CYP2J2	ABCB1;ABCB11;SLC22A2	ALB
DB00350	DB00350	KCNJ1;PTGS1;REN	UGT1A1
DB01026	DB01026	NA;AR;CYP21A2;CYP19A1;KCNH2;NR1I2;NR1I3	CYP3A4;CYP3A5;CYP2C19;CYP1A1;CYP1A2;CYP2A6;CYP1B1;CYP2B6;CYP2C8;CYP2C9;CYP2D6;CYP11B1;UGT1A1;UGT1A7;UGT2B7;CYP4F12;CYP19A1;CYP4F2	ABCB1;SLCO1B1;ABCB11	ALB;SHBG
DB00394	DB00394	NR3C1	CYP3A5;CYP3A4	ABCB1;ABCG2;SLCO1B1;SLCO1B3	SERPINA6
DB00571	DB00571	ADRB1;ADRB2;ADRB3;HTR1A;HTR1B	CYP3A5;CYP2D6;CYP3A7;CYP3A7-CYP3A51P;CYP1A2;CYP2C19;CYP3A4;CYP1A1;MAOA	SLC22A2;ABCB1	ORM1;ALB
DB05351	DB05351	ATP4A;ATP4B	CYP2C19;CYP3A4
DB00542	DB00542	ACE	MTHFR	SLC15A1;SLC15A2
DB14512	DB14512	NR3C1;PGR	CYP2C8;CYP3A4;CYP3A5
DB00364	DB00364	FGF2;EGF;FGA;FGB;FGG
DB08889	DB08889	PSMB5;PSMB8;PSMB1;PSMB9;PSMB2;PSMB10		ABCB1
DB11093	DB11093	CASR;CALR;CIB1;PDCD6;SRI;CHP1;SPARC;CANX;FBN2;S100B;CASQ2;RGN;PEF1;S100A6;TPT1;CIB2;S100A13;CASQ1;NUCB1;NUCB2;CALM1;CALM2;CALM3;FBN3;GCA;CADPS;S100A16;CALB2;NA;CADPS2;CALR3;NRXN1;NCS1		TRPV6;SLC8A1;TRPV5;RYR1;RYR2;PKD2L1;RYR3;PKD1L3;CATSPER1;CACNA1C;CACNA1D;CACNA1F;CACNA1S;CACNB1;CACNB2;CACNB3;CACNB4;CACNA1A;CACNA1A;CACNA1G;CACNA1H;CACNA1I;CACNA1E	CALB1;S100G;ALB
DB11750	DB11750	NA	CYP3A4;CYP3A5
DB00218	DB00218	NA;TOP2A	CYP1A2
DB06186	DB06186	CTLA4
DB00776	DB00776	SCN5A	AKR1C1;AKR1C2;AKR1C3;AKR1C4;CBR1;CBR3;CYP2C19;CYP3A4;CYP3A5	ABCB1	ALB
DB00653	DB00653	CACNG1;CACNA2D1;CACNA1C;CACNB1;CACNB2;CACNA1S
DB06218	DB06218	SCN9A;SCN3A;SCN10A	CYP2C19;CYP2C9;CYP3A4
DB01202	DB01202	SV2A;CACNA1B		ABCB1
DB09146	DB09146	HBA1;HBA2
DB00860	DB00860	NR3C1	CYP3A4	SLCO1A2;ABCB1	SERPINA6;ALB
DB05679	DB05679	IL12B;IL23A
DB08893	DB08893	ADRB3	CYP3A4;CYP2D6;BCHE	ABCB1;SLCO1A2	ALB;ORM1
DB00947	DB00947	ESR1	CYP3A4;UGT1A1
DB01006	DB01006	CYP19A1	CYP19A1;CYP3A4;CYP2A6;CYP2C19;UGT2B7	ABCB1	ALB
DB00019	DB00019	CSF3R;ELANE	ELANE
DB00852	DB00852	SLC6A2;SLC6A3;ADRA1A;ADRA2A;SLC6A4;ADRB2;ADRB1;NFATC1;TNF;ATF1;ATF2;ATF3;ATF4;ATF5;ATF6;ATF7;JDP2;FOS;JUN;IL2	MAOA	SLC6A2;SLC6A3;SLC6A4	ALB
DB05259	DB05259	NA
DB00795	DB00795	ALOX5;PTGS2;PTGS1;PPARG;CHUK;IKBKB;SLC7A11;ACAT1;TBXAS1;PLA2G1B		ABCG2;ABCC2;SLC46A1;SLCO1B1;SLCO1B3;SLCO2B1
DB06655	DB06655	GLP1R	DPP4;MME		ALB
DB00909	DB00909	SCN1A;SCN2A;SCN3A;SCN4A;SCN5A;SCN9A;SCN11A;SCN1B;SCN2B;SCN3B;SCN4B;CACNA1G;CACNA1H;CACNA1I;CA1;CA2;CA3;CA4;CA5A;CA5B;CA6;CA7;CA8;CA9;CA10;CA11;CA12;CA13;CA14;MAOB;MAOA	CYP3A4;AOX1;CYP2C19;UGT1A1;CYP3A5	ABCB1
DB01132	DB01132	PPARG;PPARD;PPARA;MAOB	CYP2C8;CYP3A4;CYP1A1	SLCO1B3;SLCO1B1	ALB
DB08906	DB08906	NR3C1	CYP3A4;CYP3A5;CYP3A7;CYP3A7-CYP3A51P;CYP2C8	ABCB1;SLCO1B1	SERPINA6;ABCB1;SLCO1B1
DB00624	DB00624	AR;ESR1;NR3C2	CYP3A4;CYP3A5;CYP3A7;CYP3A7-CYP3A51P;CYP3A43;CYP19A1;MAOA;CYP11A1;CYP1A1;CYP1B1;CYP2A13;CYP2B6;CYP2C19;CYP2C9;CYP2C8	SLC22A8;SLC22A7;SLC10A1;ABCG2;SLCO1B3	ALB;SHBG
DB06637	DB06637	KCNA1;KCNA2;KCNA3;KCNA4;KCNA5;KCNA6;KCNA7;KCNA10;KCNB1;KCNB2;KCNC1;KCNC2;KCNC3;KCND1;KCND2;KCND3	CYP2E1	SLC22A2
DB00065	DB00065	TNF
DB09130	DB09130	APP;AHCY;H2BC5;H2BC8;H2BC7;H2BC6;H2BC10;H2BC4;GAPDH;NME1;H1-4;PRDX1;S100A8;RPSA;ACTG1;ENO1;EEF1A1;KRT8;P4HB;PDIA3;HSPD1;HSPA13;HSPA5;HSP90B1;TF;NA;RPS2;SRSF1;HNRNPA2B1;HNRNPH1;HNRNPH3;HNRNPL;SFPQ;SF3A2;RACK1;ACTN1;ACY1;ANXA4;ANXA5;CALR;PKM;AKR1A1;CYB5R3;G	SOD1;AOC1;LOX;COX1;TYR;DBH;PAM;MAOA;MAOB;ANG;PRNP	SLC31A1;SLC11A2;ATP7A;ATP7B;SLC31A2	ALB;A2M;CP;ATOX1;CCS;COX17;HEPH;F5;F8;MTF1;MT1HL1;MT1A;MT1B;MT1E;MT1F;MT1G;MT1H;NA;MT1M;MT1X;MT2A;MT3;MT4;NA;TESMIN
DB00619	DB00619	NA;KIT;NTRK1;CSF1R;PDGFRA;DDR1;ABL1;PDGFRB	CYP3A4;CYP3A5;CYP3A7;CYP3A7-CYP3A51P;CYP1A2;CYP2C9;CYP2D6;CYP2C19;PTGS1;CYP2C8	SLC22A1;ABCB1;SLC22A2;ABCG2;ABCA3;ABCB11	ALB;ORM1
DB00710	DB00710	FDPS
DB09027	DB09027	NA		ABCB1;ABCG2
DB11097	DB11097	NA
DB00601	DB00601	NA	MAOA;MAOB
DB00694	DB00694	TOP2A;TOP2B	CYP3A4;CYP3A5;CYP1A1;CYP1B1;XDH;POR	ABCB1;ABCC1;ABCC10;ABCC2;ABCC6;ABCB11;ABCG2
DB00165	DB00165	PDXK	CYP1A1;PDXK;PDXP;ALPL	ALPL	ALB
DB00484	DB00484	ADRA2A;ADRA2B;ADRA2C	AOX1
DB01017	DB01017	NA;IL1B;ALOX5;MMP9;VEGFA;CASP1;CASP3;CYCS		NA;NA;SLC22A6;SLC22A7
DB00687	DB00687	NR3C2;NR3C1;AR	CYP3A4;HSD11B2;HSD11B1		ALB;SERPINA6
DB06605	DB06605	F10	CYP3A4;CYP1A2;CYP2C8;CYP2C9;CYP2C19;CYP2J2;CYP3A5	ABCB1;ABCG2
DB01263	DB01263	NA	CYP3A4	ABCB1
DB01306	DB01306	INSR	CYP1A2
DB00198	DB00198	NA;CES1;NEU1;NEU2	CES1	ABCC4;SLC15A1;SLC22A8
DB00915	DB00915	NA;GRIN3A;CHRNA7;CHRFAM7A;DRD2;CHRNA4;CHRNA3	DDC;MAOB	SLC22A2;SLC22A1
DB08931	DB08931	GUCY1A2	CYP1A1;CYP3A4;CYP2C8;CYP2J2	ABCG2	ALB;ORM1
DB04868	DB04868	ABL1;KIT	CYP3A4;CYP2C8;CYP2C9;CYP2D6;CYP2B6	ABCB1;ABCG2;UGT1A1;SLCO1B1
DB00363	DB00363	DRD2;HTR2A;DRD1;DRD3;DRD4;HTR1A;HTR1B;HTR1D;HTR1E;HTR2C;HTR3A;HTR6;HTR7;HRH1;HRH4;ADRA1A;ADRA1B;ADRA2A;ADRA2B;ADRA2C;CHRM1;CHRM2;CHRM3;CHRM4;CHRM5;CALY;GSTP1	CYP1A2;CYP2D6;CYP2C9;CYP3A4;CYP2C19;CYP2A6;CYP2C8;FMO3;UGT1A4;CYP1A1	ABCB1
DB08896	DB08896	FLT1;KDR;FLT4;KIT;PDGFRA;PDGFRB;FGFR1;FGFR2;TEK;DDR2;NTRK1;EPHA2;RAF1;BRAF;MAPK11;FRK;ABL1;RET	CYP3A4;UGT1A9;CYP2C8;CYP2C9;CYP2B6;UGT1A1	ABCB1;ABCG2
DB06204	DB06204	OPRM1;SLC6A2;OPRK1;OPRD1;HTR3A;SLC6A4	UGT1A9;UGT2B7;CYP2D6;CYP2C9;CYP2C19
DB06366	DB06366	ERBB2
DB00530	DB00530	EGFR;NR1I2	CYP3A4;CYP3A5;CYP1A2;CYP1A1;CYP2D6;CYP2C8;CYP1B1;UGT1A1	ABCG2;ABCB1;SLCO2B1	ALB;ORM1
DB00993	DB00993	HPRT1;RAC1	HPRT1;NUDT15;XDH;TPMT;GSTA1;GSTA2;GSTM1;IMPDH1;IMPDH2;GMPS;ITPA;CYP1A2	SLC29A2;SLC28A3;ABCB1;SLC43A3	ALB
DB00526	DB00526	NA	GSTT1;MT1A;MT2A;MPO;SOD1;GSTP1;GSTM1;NQO1	SLC22A2;SLC31A1;SLC22A3;ABCG2;ABCC2;ATP7B;ATP7A
DB00544	DB00544	TYMS	CYP2C9;CYP1A2;TYMP;DPYD;UPP1;UPP2;CYP2A6;CYP2C8;MTHFR;TYMS;UMPS;PPAT	SLC22A7;SLC29A1;ABCG2;ABCC3;ABCC4;ABCC5	ALB;SERPINA7
DB09038	DB09038	SLC5A2	UGT2B7;UGT1A3;UGT1A8;UGT1A9	ABCB1;ABCG2;SLC22A8;SLCO1B1;SLCO1B3
DB00541	DB00541	TUBB;TUBA4A	CYP3A5;CYP3A7;CYP3A7-CYP3A51P;CYP3A4	ABCB1;ABCC3;SLC22A3;ABCC1;ABCC10;ABCC2;ABCB11;ABCG2;RALBP1;SLCO1B1;SLCO1B3
DB01190	DB01190	NA	CYP3A4;CYP3A5	ABCB1	ORM1
DB06282	DB06282	HRH1	CYP3A4	SLC22A11	ALB
DB00121	DB00121	PCCB;HLCS;SLC5A6;MCCC2;ACACB;MCCC1;PC;PCCA;ACACA	CYP1B1	SLC5A6;SLC5A8
DB00989	DB00989	ACHE;BCHE
DB00684	DB00684	NA
DB00043	DB00043	FCER1A;MS4A2
DB00798	DB00798	NA;LRP2;DHFR		SLC22A6
DB01088	DB01088	PTGIR;PTGER1;PDE4A;PDE4B;PDE4C;PDE4D;PLAT;PTGDR2		SLCO2B1;SLCO2A1;SLCO3A1
DB01220	DB01220	NA;NR1I2	CYP3A4;CYP2C19;CYP2C8
DB09079	DB09079	FLT1;KDR;FLT4;FGFR1;FGFR2;FGFR3;FLT3;LCK;LYN;SRC	UGT1A1;UGT1A7;UGT1A8;UGT1A10;CYP3A4	ABCB1;SLC22A1;ABCG2	ALB
DB00190	DB00190	DDC
DB01432	DB01432	NA
DB06674	DB06674	TNF
DB00243	DB00243	SCN5A;SCN9A	CYP3A4;CYP2D6	ABCB11;ABCB1;SLC47A1;SLC47A2	ORM1
DB00008	DB00008	IFNAR2;IFNAR1	CYP1A2
DB09033	DB09033	ITGA4;ITGB7
DB00581	DB00581	NA
DB01029	DB01029	AGTR1;JUN	CYP2C8;CYP2C9;UGT1A3;PTGS1;CYP3A4		ALB;ORM1;ORM2
DB01273	DB01273	CHRNA4;CHRNA7;CHRFAM7A;CHRNA3;CHRNA6;CHRNB2		SLC22A2
DB01046	DB01046	CLCN2	CBR1
DB00184	DB00184	CHRNA4;CHRNA7;CHRFAM7A;CHRNB2;CHRNA2;CHRNA3;CHRNA5;CHRNA6;CHRNA9;CHRNA10;CHRNB3;CHRNB4;CYP19A1;CHAT	CYP2A6;CYP2E1;CYP2A13;CYP2B6;CYP1A1;CYP1A2;CYP2C19;CYP2C8;CYP2C9;CYP2D6;CYP3A4;MAOA;MAOB	SLC22A2;SLC22A1;SLC22A3;SLC22A5;SLC22A4
DB06262	DB06262	ADRA1A;ADRA1B;ADRA1D;ADRA2A;ADRA2B;ADRA2C;ADRB1;ADRB2;ADRB3;PAH	DDC	SLC6A2;SLC16A10
DB09073	DB09073	CDK4;CDK6	CYP3A4;SULT2A1	ABCB1;ABCG2;SLC22A1	ALB
DB00377	DB00377	HTR3A	CYP2D6;CYP3A4;CYP1A2
DB00313	DB00313	HDAC9;ABAT;ACADSB;OGDH;ALDH5A1;SCN1A;SCN10A;SCN11A;SCN2A;SCN3A;SCN4A;SCN5A;SCN7A;SCN8A;SCN9A;SCN1B;SCN2B;SCN3B;SCN4B;HDAC2;PPARA;PPARD;PPARG	CYP2A6;CYP2B6;CYP2C9;CYP3A5;PTGS1;CYP1A2;CYP2C19;CYP3A4;UGT1A4;UGT1A8;UGT1A10;UGT1A6;UGT1A3;UGT2B7;UGT2B15;UGT1A9;UGT1A1	SLC22A6;SLC22A5;SLC22A8;SLC16A1;SLC22A7;SLCO2B1	ALB
DB01413	DB01413	NA		SLC22A5;SLC15A1;SLC15A2
DB06684	DB06684	HTR1A	CYP3A4;CYP2D6;CYP2C19
DB09065	DB09065	NA	CYP2D6;CYP3A4;CYP3A5;CYP3A7;CYP3A7-CYP3A51P;CYP3A43	ABCB1;ABCG2;SLCO1B1;SLCO1B3
DB04951	DB04951	FURIN	CYP1A2;CYP2C9;CYP2C19;CYP2D6;CYP2E1		ALB
DB00009	DB00009	PLG;FGA;PLAUR;SERPINE1
DB12001	DB12001	CDK4;CDK6	CYP3A4;CYP1A2;CYP2B6;CYP2C8;CYP2C9;CYP2D6	SLC47A1;SLC47A2;SLC22A2;ABCG2;ABCB1	ALB;ORM1;ORM2
DB00410	DB00410	NA
DB09029	DB09029	IL17A
DB05829	DB05829	PTH1R;PTH2R
DB09035	DB09035	PDCD1
DB00878	DB00878	NA			ALB
DB01042	DB01042	NA		SLC22A3;SLC7A5
DB09083	DB09083	HCN2	CYP3A4
DB09303	DB09303	NA	PCSK9
DB09292	DB09292	MME		SLCO1B1;SLCO1B3
DB01073	DB01073	RRM1;POLA1;DCK		SLC29A1;SLC28A3
DB09045	DB09045	GLP1R
DB09145	DB09145	NA
DB00704	DB00704	OPRD1;OPRM1;OPRK1;NA	UGT1A1
DB09302	DB09302	PCSK9
DB00355	DB00355	NA
DB11595	DB11595	CD274
DB14185	DB14185	DRD2;HTR1A;HTR2A;HTR1B;HTR1D;HTR1E;DRD1;DRD5;DRD3;DRD4;HTR2C;HTR3A;HTR6;HTR7;HRH1;ADRA1A;ADRA1B;ADRA2A;ADRA2B;ADRA2C;CHRM1;CHRM2;CHRM3;CHRM4;CHRM5	CYP3A4;CYP2D6;CYP3A5;CYP3A7;CYP3A7-CYP3A51P		ALB
DB05316	DB05316	HTR2A;DRD2
DB11569	DB11569	IL17A
DB12332	DB12332	PARP1;PARP2;PARP3	CYP2D6;CYP1A2;CYP3A4;CYP3A5;CYP3A7;CYP3A7-CYP3A51P;CYP3A43;CYP2C19;CYP2C9;CYP2C8;UGT1A1	ABCB1;ABCG2;SLC47A1;SLC47A2;SLC22A1;ABCC4;SLCO1B1;SLCO1B3;SLC22A6;SLC22A8
DB01452	DB01452	OPRM1;OPRK1;OPRD1;CES1			SERPINA7
DB12159	DB12159	IL4R
DB11988	DB11988	MS4A1
DB09331	DB09331	CD38
DB13879	DB13879	NA	CYP3A4;CYP3A43;CYP3A5;CYP3A7;CYP3A7-CYP3A51P;UGT1A1;CYP3A4	ABCB1;ABCG2;SLCO1B1;SLCO1B3
DB05084	DB05084	PTH1R
DB00479	DB00479	NA
DB15444	DB15444	NA	CYP3A4;CYP3A5;CYP1A2;CYP2B6;CYP2C8;CYP2C9;CYP2C19;CYP2D6	SLCO1B1;SLCO1B3;ABCB1	ALB

### Sheet: SBAE_Drug_Targets
ADRA1A
HRH1
ADRA2A
CHRM1
SLC6A4
DRD2
HTR2A
ADRA1B
ADRA2B
ADRB1
CHRM2
HTR1A
ADRA2C
CHRM3
HTR2C
NR1I2
OPRM1
SLC6A2
ADRB2
OPRK1
CHRM4
CHRM5
OPRD1
HTR3A
NR3C1
ADRA1D
DRD1
HTR1B
DRD3
GABRA1
HTR1D
PTGS2
GABRA2
GABRA3
GABRB3
GABRG2
HTR7
KCNH2
SLC6A3
DRD4
GABRA4
GABRA5
GABRA6
GABRB1
GABRB2
GABRD
GABRE
GABRG1
GABRG3
GABRP
GABRQ
DRD5
PPARG
PTGS1
SCN5A
TNF
CHRNA4
HTR6
ADRB3
C1QC
CACNA1C
AR
ATP4A
C1QB
C1R
CACNA1S
CACNB2
CALM1
CALM2
CALM3
CHRNA3
FCGR1A
FCGR2A
FCGR2B
FCGR2C
FCGR3A
FCGR3B
GRIN3A
HRH2
HTR1E
KIT
PGR
PPARA
TOP2A

### Sheet: SBAE_Drug_Enz
CYP2D6
CYP2C9
CYP3A5
CYP2C19
CYP2C8
CYP1A2
CYP3A7
CYP3A7-CYP3A51P
CYP2B6
UGT1A1
UGT2B7
CYP1A1
CYP2A6
CYP2E1
UGT1A9
UGT1A3
CYP1B1
CYP2C18
UGT2B15
UGT1A4
UGT1A6
UGT1A8
CYP3A43
MAOA
UGT2B4
UGT1A7
UGT1A10
CYP19A1
MAOB
PTGS1
XDH
